# Detecting Protein Higher-Order Structural Changes Using Kinase as a Phospho-Labeler

**DOI:** 10.1101/2025.05.07.652599

**Authors:** Asato Maeda, Kosuke Ogata, Yasushi Ishihama

## Abstract

We developed an approach to detect protein conformational changes on a proteome-wide scale by labeling proteins with phosphate groups through *in vitro* kinase reactions. This structural proteomics approach combines residue-specific labeling based on substrate recognition by protein kinases with quantitative phosphoproteomics using phosphopeptide enrichment, enabling proteome-wide and site-specific profiling of protein conformational changes. By performing *in vitro* phosphorylation of myoglobin with and without heat denaturation and of HEK293T cell extracts with and without protease treatment, we demonstrated that differences in substrate protein structure are reflected in *in vitro* phosphorylation efficiency. Moreover, we successfully identified protein conformational changes upon RNA digestion in non-denatured cell extract proteome samples on a proteome-wide scale with high sensitivity by comparing phosphorylation efficiencies. This approach enables residue-specific readout of structural dynamics within the intracellular proteome.

**Graphical abstract:** 

**Motivation:** Mass spectrometry (MS)-based structural analysis of proteins often involves labeling of exposed amino acid residues, followed by digestion and identification of labeled peptides by MS. However, the heterogeneity of labeled peptides and the complexity of biological samples hinder proteome-wide analysis of protein higher-order structures. To address this issue, we devised an approach that utilizes site-specific labeling with phosphate groups, taking advantage of the substrate recognition provided by protein kinases. The phosphate groups serve as enrichment handles, enabling selective extraction and highly sensitive analysis of labeled sites.

**Highlights:**

- Protein labeling with phosphate groups using *in vitro* kinase reaction
- Quantitative MS-based readout of *in vitro* phosphorylation efficiency
- *In vitro* phosphorylation efficiency reflects protein conformational changes
- Proteome-wide and site-specific identification of protein conformational changes
