## Supplementary material for "Detecting Protein Higher-Order Structural Changes Using Kinase as a Phospho-Labeler": Table S1

### Sheet: Legend
Table S1 All experimental information of phospho-probing (substrate amount, TMT channel etc.) (related to STAR methods)
aMb_SRC	Experimental information about phospho-probing of heat-denatured apomyoglobin
HEK_SRC_LFQ	Experimental information about phospho-probing of HEK293T cell extracts
HEK_RNase_SRC_TMT	Experimental information about phospho-probing of RNA-digested HEK293T cell extracts

### Sheet: aMb_SRC
Number	Raw file (.raw)	Sample	Thermal denaturation	Substrate amount	SRC	E:S ratio (w/w)	Incubation time (min)	Technical replicate	Phosphopeptide enrichment	Quantification	Figure
1	211216AM02_aMb_RT_Src(-)_1.raw	aMb	-	20 µg	-	N.A.	180	1	-	LFQ	S1
2	211216AM03_aMb_RT_Src(+)_1.raw	aMb	-	20 µg	+	1/1000	180	1	-	LFQ	S1
3	211216AM16_aMb_RT_Src(-)_2.raw	aMb	-	20 µg	-	N.A.	180	2	-	LFQ	S1
4	211216AM17_aMb_RT_Src(+)_2.raw	aMb	-	20 µg	+	1/1000	180	2	-	LFQ	S1
5	211216AM30_aMb_RT_Src(-)_3.raw	aMb	-	20 µg	-	N.A.	180	3	-	LFQ	S1
6	211216AM31_aMb_RT_Src(+)_3.raw	aMb	-	20 µg	+	1/1000	180	3	-	LFQ	S1
7	220312AM01_aMb_enrich_37C_1.raw	aMb	37 °C	50 μg	+	1/1000	15	1	+	LFQ	2, S1
8	220312AM02_aMb_enrich_37C_2.raw	aMb	37 °C	50 μg	+	1/1000	15	2	+	LFQ	2, S1
9	220312AM03_aMb_enrich_37C_3.raw	aMb	37 °C	50 μg	+	1/1000	15	3	+	LFQ	2, S1
10	220312AM05_aMb_enrich_42C_1.raw	aMb	42 °C	50 μg	+	1/1000	15	1	+	LFQ	2, S1
11	220312AM06_aMb_enrich_42C_2.raw	aMb	42 °C	50 μg	+	1/1000	15	2	+	LFQ	2, S1
12	220312AM07_aMb_enrich_42C_3.raw	aMb	42 °C	50 μg	+	1/1000	15	3	+	LFQ	2, S1
13	220312AM09_aMb_enrich_47C_1.raw	aMb	47 °C	50 μg	+	1/1000	15	1	+	LFQ	2, S1
14	220312AM10_aMb_enrich_47C_2.raw	aMb	47 °C	50 μg	+	1/1000	15	2	+	LFQ	2, S1
15	220312AM11_aMb_enrich_47C_3.raw	aMb	47 °C	50 μg	+	1/1000	15	3	+	LFQ	2, S1
16	220312AM14_aMb_enrich_52C_2.raw	aMb	52 °C	50 μg	+	1/1000	15	1	+	LFQ	2, S1
17	220312AM15_aMb_enrich_52C_3.raw	aMb	52 °C	50 μg	+	1/1000	15	2	+	LFQ	2, S1
18	220312AM17_aMb_enrich_57C_1.raw	aMb	57 °C	50 μg	+	1/1000	15	1	+	LFQ	2, S1
19	220312AM18_aMb_enrich_57C_2.raw	aMb	57 °C	50 μg	+	1/1000	15	2	+	LFQ	2, S1
20	220312AM19_aMb_enrich_57C_3.raw	aMb	57 °C	50 μg	+	1/1000	15	3	+	LFQ	2, S1
21	220312AM21_aMb_enrich_62C_1.raw	aMb	62 °C	50 μg	+	1/1000	15	1	+	LFQ	2, S1
22	220312AM22_aMb_enrich_62C_2.raw	aMb	62 °C	50 μg	+	1/1000	15	2	+	LFQ	2, S1
23	220312AM23_aMb_enrich_62C_3.raw	aMb	62 °C	50 μg	+	1/1000	15	3	+	LFQ	2, S1
24	220312AM25_aMb_enrich_67C_1.raw	aMb	67 °C	50 μg	+	1/1000	15	1	+	LFQ	2, S1
25	220312AM26_aMb_enrich_67C_2.raw	aMb	67 °C	50 μg	+	1/1000	15	2	+	LFQ	2, S1
26	220312AM27_aMb_enrich_67C_3.raw	aMb	67 °C	50 μg	+	1/1000	15	3	+	LFQ	2, S1
27	220312AM29_aMb_enrich_72C_1.raw	aMb	72 °C	50 μg	+	1/1000	15	1	+	LFQ	2, S1
28	220312AM30_aMb_enrich_72C_2.raw	aMb	72 °C	50 μg	+	1/1000	15	2	+	LFQ	2, S1
29	220312AM31_aMb_enrich_72C_3.raw	aMb	72 °C	50 μg	+	1/1000	15	3	+	LFQ	2, S1

### Sheet: HEK_SRC_LFQ 
Number	Raw file (.raw)	Sample	Condition	Substrate amount	SRC	E:S ratio (w/w)	Incubation time (min)	Technical replicate	Phosphopeptide enrichment	Quantification	Figure
30	231108AM06_HEK_RNase(-)_SRC(+)_native_rep1.raw	HEK293T cell extract	Non-denatured	100 µg	+	1/1000	15	1	+	LFQ	3, S2, S3, S5
31	231108AM07_HEK_RNase(-)_SRC(+)_native_rep2.raw	HEK293T cell extract	Non-denatured	100 µg	+	1/1000	15	2	+	LFQ	3, S2, S3, S5
32	231108AM08_HEK_RNase(-)_SRC(+)_native_rep3.raw	HEK293T cell extract	Non-denatured	100 µg	+	1/1000	15	3	+	LFQ	3, S2, S3, S5
33	231108AM10_HEK_RNase(-)_SRC(+)_peptide_rep1.raw	HEK293T cell extract	Trypsin-digested	100 µg	+	1/1000	15	1	+	LFQ	3, S2, S3, S5
34	231108AM11_HEK_RNase(-)_SRC(+)_peptide_rep2.raw	HEK293T cell extract	Trypsin-digested	100 µg	+	1/1000	15	2	+	LFQ	3, S2, S3, S5
35	231108AM12_HEK_RNase(-)_SRC(+)_peptide_rep3.raw	HEK293T cell extract	Trypsin-digested	100 µg	+	1/1000	15	3	+	LFQ	3, S2, S3, S5
36	221117AM06_HEK_37C_peptide_SRC_60min_1.raw	HEK293T cell extract	Trypsin-digested	100 µg	+	1/1000	60	1	+	LFQ	S2
37	221117AM07_HEK_37C_peptide_SRC_60min_2.raw	HEK293T cell extract	Trypsin-digested	100 µg	+	1/1000	60	2	+	LFQ	S2
38	221117AM08_HEK_37C_peptide_SRC_60min_3.raw	HEK293T cell extract	Trypsin-digested	100 µg	+	1/1000	60	3	+	LFQ	S2
39	220924AM02_HEK_phospho_Native_SRC+_0min.raw	HEK293T cell extract	Non-denatured	100 µg	+	1/1000	0	1	+	LFQ	S4
40	220924AM03_HEK_phospho_Native_SRC+_15min.raw	HEK293T cell extract	Non-denatured	100 µg	+	1/1000	15	1	+	LFQ	S4
41	220924AM04_HEK_phospho_Native_SRC+_30min.raw	HEK293T cell extract	Non-denatured	100 µg	+	1/1000	30	1	+	LFQ	S4
42	220924AM05_HEK_phospho_Native_SRC+_60min.raw	HEK293T cell extract	Non-denatured	100 µg	+	1/1000	60	1	+	LFQ	S4
43	220924AM06_HEK_phospho_Native_SRC+_180min.raw	HEK293T cell extract	Non-denatured	100 µg	+	1/1000	180	1	+	LFQ	S4
44	220924AM09_HEK_phospho_Peptide_SRC+_0min.raw	HEK293T cell extract	Trypsin-digested	100 µg	+	1/1000	0	1	+	LFQ	S4
45	220924AM10_HEK_phospho_Peptide_SRC+_15min.raw	HEK293T cell extract	Trypsin-digested	100 µg	+	1/1000	15	1	+	LFQ	S4
46	220924AM11_HEK_phospho_Peptide_SRC+_30min.raw	HEK293T cell extract	Trypsin-digested	100 µg	+	1/1000	30	1	+	LFQ	S4
47	220924AM12_HEK_phospho_Peptide_SRC+_60min.raw	HEK293T cell extract	Trypsin-digested	100 µg	+	1/1000	60	1	+	LFQ	S4
48	220924AM13_HEK_phospho_Peptide_SRC+_180min.raw	HEK293T cell extract	Trypsin-digested	100 µg	+	1/1000	180	1	+	LFQ	S4

### Sheet: HEK_RNase_SRC_TMT
Number	Raw file (.raw)	Fraction	TMT channel	Sample	Condition	Substrate amount	SRC	E:S ratio (w/w)	Incubation time (min)	Technical replicate	Phosphopeptide enrichment	Quantification	Figure
49	231107AM04_HEK_SRC_15min_RNase_TMT18plex_Fr1.raw	1	126	HEK293T cell extract	RNA preserved	50 µg	-	N.A	15	1	+	Reporte ion MS2	4, 5, S6, S7, S8
			127N	HEK293T cell extract	RNA digested	50 µg	-	N.A	15	1	+	Reporte ion MS2	4, 5, S6, S7, S8
			127C	HEK293T cell extract	RNA preserved	50 µg	-	N.A	15	2	+	Reporte ion MS2	4, 5, S6, S7, S8
			128N	HEK293T cell extract	RNA digested	50 µg	-	N.A	15	2	+	Reporte ion MS2	4, 5, S6, S7, S8
			128C	HEK293T cell extract	RNA preserved	50 µg	-	N.A	15	3	+	Reporte ion MS2	4, 5, S6, S7, S8
			129N	HEK293T cell extract	RNA digested	50 µg	-	N.A	15	3	+	Reporte ion MS2	4, 5, S6, S7, S8
			129C	Empty
			130N	Empty
			130C	HEK293T cell extract	RNA preserved	50 µg	+	1/1000	15	1	+	Reporte ion MS2	4, 5, S6, S7, S8
			131N	HEK293T cell extract	RNA digested	50 µg	+	1/1000	15	1	+	Reporte ion MS2	4, 5, S6, S7, S8
			131C	HEK293T cell extract	RNA preserved	50 µg	+	1/1000	15	2	+	Reporte ion MS2	4, 5, S6, S7, S8
			132N	HEK293T cell extract	RNA digested	50 µg	+	1/1000	15	2	+	Reporte ion MS2	4, 5, S6, S7, S8
			132C	HEK293T cell extract	RNA preserved	50 µg	+	1/1000	15	3	+	Reporte ion MS2	4, 5, S6, S7, S8
			133N	HEK293T cell extract	RNA digested	50 µg	+	1/1000	15	3	+	Reporte ion MS2	4, 5, S6, S7, S8
			133C	Empty
			134N	Empty
			134C	HEK293T cell extract (tryptic digest)	Carrer sample	150 µg	+	1/500	180	1	+	Reporte ion MS2	4, 5, S6, S7, S8
			135N	HEK293T cell extract (tryptic digest)	Carrer sample	150 µg	+	1/500	180	2	+	Reporte ion MS2	4, 5, S6, S7, S8
50	231107AM05_HEK_SRC_15min_RNase_TMT18plex_Fr2.raw	2	126	HEK293T cell extract	RNA preserved	50 µg	-	N.A	15	1	+	Reporte ion MS2	4, 5, S6, S7, S8
			127N	HEK293T cell extract	RNA digested	50 µg	-	N.A	15	1	+	Reporte ion MS2	4, 5, S6, S7, S8
			127C	HEK293T cell extract	RNA preserved	50 µg	-	N.A	15	2	+	Reporte ion MS2	4, 5, S6, S7, S8
			128N	HEK293T cell extract	RNA digested	50 µg	-	N.A	15	2	+	Reporte ion MS2	4, 5, S6, S7, S8
			128C	HEK293T cell extract	RNA preserved	50 µg	-	N.A	15	3	+	Reporte ion MS2	4, 5, S6, S7, S8
			129N	HEK293T cell extract	RNA digested	50 µg	-	N.A	15	3	+	Reporte ion MS2	4, 5, S6, S7, S8
			129C	Empty
			130N	Empty
			130C	HEK293T cell extract	RNA preserved	50 µg	+	1/1000	15	1	+	Reporte ion MS2	4, 5, S6, S7, S8
			131N	HEK293T cell extract	RNA digested	50 µg	+	1/1000	15	1	+	Reporte ion MS2	4, 5, S6, S7, S8
			131C	HEK293T cell extract	RNA preserved	50 µg	+	1/1000	15	2	+	Reporte ion MS2	4, 5, S6, S7, S8
			132N	HEK293T cell extract	RNA digested	50 µg	+	1/1000	15	2	+	Reporte ion MS2	4, 5, S6, S7, S8
			132C	HEK293T cell extract	RNA preserved	50 µg	+	1/1000	15	3	+	Reporte ion MS2	4, 5, S6, S7, S8
			133N	HEK293T cell extract	RNA digested	50 µg	+	1/1000	15	3	+	Reporte ion MS2	4, 5, S6, S7, S8
			133C	Empty
			134N	Empty
			134C	HEK293T cell extract (tryptic digest)	Carrer sample	150 µg	+	1/500	180	1	+	Reporte ion MS2	4, 5, S6, S7, S8
			135N	HEK293T cell extract (tryptic digest)	Carrer sample	150 µg	+	1/500	180	2	+	Reporte ion MS2	4, 5, S6, S7, S8
51	231107AM06_HEK_SRC_15min_RNase_TMT18plex_Fr3.raw	3	126	HEK293T cell extract	RNA preserved	50 µg	-	N.A	15	1	+	Reporte ion MS2	4, 5, S6, S7, S8
			127N	HEK293T cell extract	RNA digested	50 µg	-	N.A	15	1	+	Reporte ion MS2	4, 5, S6, S7, S8
			127C	HEK293T cell extract	RNA preserved	50 µg	-	N.A	15	2	+	Reporte ion MS2	4, 5, S6, S7, S8
			128N	HEK293T cell extract	RNA digested	50 µg	-	N.A	15	2	+	Reporte ion MS2	4, 5, S6, S7, S8
			128C	HEK293T cell extract	RNA preserved	50 µg	-	N.A	15	3	+	Reporte ion MS2	4, 5, S6, S7, S8
			129N	HEK293T cell extract	RNA digested	50 µg	-	N.A	15	3	+	Reporte ion MS2	4, 5, S6, S7, S8
			129C	Empty
			130N	Empty
			130C	HEK293T cell extract	RNA preserved	50 µg	+	1/1000	15	1	+	Reporte ion MS2	4, 5, S6, S7, S8
			131N	HEK293T cell extract	RNA digested	50 µg	+	1/1000	15	1	+	Reporte ion MS2	4, 5, S6, S7, S8
			131C	HEK293T cell extract	RNA preserved	50 µg	+	1/1000	15	2	+	Reporte ion MS2	4, 5, S6, S7, S8
			132N	HEK293T cell extract	RNA digested	50 µg	+	1/1000	15	2	+	Reporte ion MS2	4, 5, S6, S7, S8
			132C	HEK293T cell extract	RNA preserved	50 µg	+	1/1000	15	3	+	Reporte ion MS2	4, 5, S6, S7, S8
			133N	HEK293T cell extract	RNA digested	50 µg	+	1/1000	15	3	+	Reporte ion MS2	4, 5, S6, S7, S8
			133C	Empty
			134N	Empty
			134C	HEK293T cell extract (tryptic digest)	Carrer sample	150 µg	+	1/500	180	1	+	Reporte ion MS2	4, 5, S6, S7, S8
			135N	HEK293T cell extract (tryptic digest)	Carrer sample	150 µg	+	1/500	180	2	+	Reporte ion MS2	4, 5, S6, S7, S8
52	231107AM07_HEK_SRC_15min_RNase_TMT18plex_Fr4.raw	4	126	HEK293T cell extract	RNA preserved	50 µg	-	N.A	15	1	+	Reporte ion MS2	4, 5, S6, S7, S8
			127N	HEK293T cell extract	RNA digested	50 µg	-	N.A	15	1	+	Reporte ion MS2	4, 5, S6, S7, S8
			127C	HEK293T cell extract	RNA preserved	50 µg	-	N.A	15	2	+	Reporte ion MS2	4, 5, S6, S7, S8
			128N	HEK293T cell extract	RNA digested	50 µg	-	N.A	15	2	+	Reporte ion MS2	4, 5, S6, S7, S8
			128C	HEK293T cell extract	RNA preserved	50 µg	-	N.A	15	3	+	Reporte ion MS2	4, 5, S6, S7, S8
			129N	HEK293T cell extract	RNA digested	50 µg	-	N.A	15	3	+	Reporte ion MS2	4, 5, S6, S7, S8
			129C	Empty
			130N	Empty
			130C	HEK293T cell extract	RNA preserved	50 µg	+	1/1000	15	1	+	Reporte ion MS2	4, 5, S6, S7, S8
			131N	HEK293T cell extract	RNA digested	50 µg	+	1/1000	15	1	+	Reporte ion MS2	4, 5, S6, S7, S8
			131C	HEK293T cell extract	RNA preserved	50 µg	+	1/1000	15	2	+	Reporte ion MS2	4, 5, S6, S7, S8
			132N	HEK293T cell extract	RNA digested	50 µg	+	1/1000	15	2	+	Reporte ion MS2	4, 5, S6, S7, S8
			132C	HEK293T cell extract	RNA preserved	50 µg	+	1/1000	15	3	+	Reporte ion MS2	4, 5, S6, S7, S8
			133N	HEK293T cell extract	RNA digested	50 µg	+	1/1000	15	3	+	Reporte ion MS2	4, 5, S6, S7, S8
			133C	Empty
			134N	Empty
			134C	HEK293T cell extract (tryptic digest)	Carrer sample	150 µg	+	1/500	180	1	+	Reporte ion MS2	4, 5, S6, S7, S8
			135N	HEK293T cell extract (tryptic digest)	Carrer sample	150 µg	+	1/500	180	2	+	Reporte ion MS2	4, 5, S6, S7, S8
53	231107AM08_HEK_SRC_15min_RNase_TMT18plex_Fr5.raw	5	126	HEK293T cell extract	RNA preserved	50 µg	-	N.A	15	1	+	Reporte ion MS2	4, 5, S6, S7, S8
			127N	HEK293T cell extract	RNA digested	50 µg	-	N.A	15	1	+	Reporte ion MS2	4, 5, S6, S7, S8
			127C	HEK293T cell extract	RNA preserved	50 µg	-	N.A	15	2	+	Reporte ion MS2	4, 5, S6, S7, S8
			128N	HEK293T cell extract	RNA digested	50 µg	-	N.A	15	2	+	Reporte ion MS2	4, 5, S6, S7, S8
			128C	HEK293T cell extract	RNA preserved	50 µg	-	N.A	15	3	+	Reporte ion MS2	4, 5, S6, S7, S8
			129N	HEK293T cell extract	RNA digested	50 µg	-	N.A	15	3	+	Reporte ion MS2	4, 5, S6, S7, S8
			129C	Empty
			130N	Empty
			130C	HEK293T cell extract	RNA preserved	50 µg	+	1/1000	15	1	+	Reporte ion MS2	4, 5, S6, S7, S8
			131N	HEK293T cell extract	RNA digested	50 µg	+	1/1000	15	1	+	Reporte ion MS2	4, 5, S6, S7, S8
			131C	HEK293T cell extract	RNA preserved	50 µg	+	1/1000	15	2	+	Reporte ion MS2	4, 5, S6, S7, S8
			132N	HEK293T cell extract	RNA digested	50 µg	+	1/1000	15	2	+	Reporte ion MS2	4, 5, S6, S7, S8
			132C	HEK293T cell extract	RNA preserved	50 µg	+	1/1000	15	3	+	Reporte ion MS2	4, 5, S6, S7, S8
			133N	HEK293T cell extract	RNA digested	50 µg	+	1/1000	15	3	+	Reporte ion MS2	4, 5, S6, S7, S8
			133C	Empty
			134N	Empty
			134C	HEK293T cell extract (tryptic digest)	Carrer sample	150 µg	+	1/500	180	1	+	Reporte ion MS2	4, 5, S6, S7, S8
			135N	HEK293T cell extract (tryptic digest)	Carrer sample	150 µg	+	1/500	180	2	+	Reporte ion MS2	4, 5, S6, S7, S8
54	231107AM09_HEK_SRC_15min_RNase_TMT18plex_Fr6.raw	6	126	HEK293T cell extract	RNA preserved	50 µg	-	N.A	15	1	+	Reporte ion MS2	4, 5, S6, S7, S8
			127N	HEK293T cell extract	RNA digested	50 µg	-	N.A	15	1	+	Reporte ion MS2	4, 5, S6, S7, S8
			127C	HEK293T cell extract	RNA preserved	50 µg	-	N.A	15	2	+	Reporte ion MS2	4, 5, S6, S7, S8
			128N	HEK293T cell extract	RNA digested	50 µg	-	N.A	15	2	+	Reporte ion MS2	4, 5, S6, S7, S8
			128C	HEK293T cell extract	RNA preserved	50 µg	-	N.A	15	3	+	Reporte ion MS2	4, 5, S6, S7, S8
			129N	HEK293T cell extract	RNA digested	50 µg	-	N.A	15	3	+	Reporte ion MS2	4, 5, S6, S7, S8
			129C	Empty
			130N	Empty
			130C	HEK293T cell extract	RNA preserved	50 µg	+	1/1000	15	1	+	Reporte ion MS2	4, 5, S6, S7, S8
			131N	HEK293T cell extract	RNA digested	50 µg	+	1/1000	15	1	+	Reporte ion MS2	4, 5, S6, S7, S8
			131C	HEK293T cell extract	RNA preserved	50 µg	+	1/1000	15	2	+	Reporte ion MS2	4, 5, S6, S7, S8
			132N	HEK293T cell extract	RNA digested	50 µg	+	1/1000	15	2	+	Reporte ion MS2	4, 5, S6, S7, S8
			132C	HEK293T cell extract	RNA preserved	50 µg	+	1/1000	15	3	+	Reporte ion MS2	4, 5, S6, S7, S8
			133N	HEK293T cell extract	RNA digested	50 µg	+	1/1000	15	3	+	Reporte ion MS2	4, 5, S6, S7, S8
			133C	Empty
			134N	Empty
			134C	HEK293T cell extract (tryptic digest)	Carrer sample	150 µg	+	1/500	180	1	+	Reporte ion MS2	4, 5, S6, S7, S8
			135N	HEK293T cell extract (tryptic digest)	Carrer sample	150 µg	+	1/500	180	2	+	Reporte ion MS2	4, 5, S6, S7, S8
